# An Anaerobic Pathogen Rewires Host Metabolism to Fuel Oxidative Growth in the Inflamed Gut

**DOI:** 10.1101/2025.05.31.657111

**Authors:** Luisella Spiga, Ryan T. Fansler, Alexandra Grote, Madison Langford-Butler, Asia K. Miller, Maxwell Neal, Owen F. Hale, Yifan Wu, Deepanshu Singla, M. Wade Calcutt, Abigail E. Rose, Madeline M. Bresson, Alexandra C. Schrimpe-Rutledge, Brittany Berdy, Simona G. Codreanu, Mary Kay Washington, Benjamin P. Bratton, Stacy D. Sherrod, John A. McLean, Karsten Zengler, Cynthia L. Sears, Megan G. Behringer, Andreas Gnirke, Jonathan Livny, Danyvid Olivares-Villagómez, Ashlee M. Earl, Wenhan Zhu

## Abstract

To colonize their host and cause disease, enteric pathogens must deploy their virulence factors to establish distinct nutrient niches. How obligate anaerobic pathogens construct nutrient niches in the densely populated large intestine remains poorly understood. Enterotoxigenic *Bacteroides fragilis* (ETBF) is considered an obligate anaerobic bacterium and has been implicated in inflammation-associated diseases, including colitis and colorectal cancer. Here we show that ETBF uses its virulence factor, *Bacteroides fragilis* toxin, to reprogram colonic epithelial cell metabolism to colonize the inflamed gut. *Bacteroides fragilis* toxin activates colonic epithelial signaling and hijacks the host bile acid recycling pathway, inducing a metabolic shift in the epithelium from oxidative phosphorylation to glycolysis. This shift increases local concentrations of lactate and oxygen, nutrients that support an oxidative metabolism in ETBF. These findings reveal an unexpected strategy by which a pathogenic organism, previously considered to be an obligate anaerobic bacterium, generates and exploits an oxidative niche in the inflamed gut.
