## Supplementary Table S1 for "An Anaerobic Pathogen Rewires Host Metabolism to Fuel Oxidative Growth in the Inflamed Gut"

### Sheet: EWt_EBft_Up
Table 1: GO terms enriched in the genes upregulated in bft vs WT in the tissue
Tag	GO Term	GO Name	GO Category	Adj. P-value	P-value	Nr Test	Nr Reference	Not Annot Test	Not Annot Ref
	GO:0009079	pyruvate family amino acid biosynthetic process	BIOLOGICAL_PROCESS	0.0634243	8.5305e-05	6	0	916	3463
	GO:0009078	pyruvate family amino acid metabolic process	BIOLOGICAL_PROCESS	0.0634243	8.5305e-05	6	0	916	3463
	GO:0009098	L-leucine biosynthetic process	BIOLOGICAL_PROCESS	0.151471	0.000407455	5	0	917	3463
	GO:0006551	L-leucine metabolic process	BIOLOGICAL_PROCESS	0.151471	0.000407455	5	0	917	3463
	GO:0009082	branched-chain amino acid biosynthetic process	BIOLOGICAL_PROCESS	0.399096	0.00161034	6	2	916	3461
	GO:0009081	branched-chain amino acid metabolic process	BIOLOGICAL_PROCESS	0.399096	0.00161034	6	2	916	3461

### Sheet: EWt_Ebft_Down
Table 2: GO terms enriched in the genes Downregulated in bft vs WT in the tissue
Tag	GO Term	GO Name	GO Category	Adj. P-value	P-value	Nr Test	Nr Reference	Not Annot Test	Not Annot Ref
	GO:0004803	transposase activity	MOLECULAR_FUNCTION	1	0.00841771	2	2	167	4214
	GO:0006313	DNA transposition	BIOLOGICAL_PROCESS	1	0.00841771	2	2	167	4214
	GO:0032196	transposition	BIOLOGICAL_PROCESS	1	0.00841771	2	2	167	4214

### Sheet: MEWt_MEbft_Up
Table 3: GO terms enriched in the genes upregulated in bft vs WT in the lumen
Tag	GO Term	GO Name	GO Category	Adj. P-value	P-value	Nr Test	Nr Reference	Not Annot Test	Not Annot Ref
OVER	GO:0019843	rRNA binding	MOLECULAR_FUNCTION	8.20639e-08	5.51876e-11	14	13	249	4109
OVER	GO:1990904	ribonucleoprotein complex	CELLULAR_COMPONENT	1.29002e-07	3.47014e-10	15	20	248	4102
OVER	GO:0003735	structural constituent of ribosome	MOLECULAR_FUNCTION	1.29002e-07	2.09432e-10	15	19	248	4103
OVER	GO:0005198	structural molecule activity	MOLECULAR_FUNCTION	1.29002e-07	3.47014e-10	15	20	248	4102
OVER	GO:0005840	ribosome	CELLULAR_COMPONENT	2.66738e-07	8.96899e-10	15	22	248	4100
OVER	GO:0003723	RNA binding	MOLECULAR_FUNCTION	9.07578e-07	4.88273e-09	15	26	248	4096
OVER	GO:0043228	membraneless organelle	CELLULAR_COMPONENT	9.07578e-07	4.88273e-09	15	26	248	4096
OVER	GO:0043232	intracellular membraneless organelle	CELLULAR_COMPONENT	9.07578e-07	4.88273e-09	15	26	248	4096
OVER	GO:0032991	protein-containing complex	CELLULAR_COMPONENT	2.29309e-06	1.38788e-08	16	34	247	4088
OVER	GO:0043229	intracellular organelle	CELLULAR_COMPONENT	3.17259e-06	2.13355e-08	15	30	248	4092
OVER	GO:0043226	organelle	CELLULAR_COMPONENT	4.05224e-06	2.99762e-08	15	31	248	4091
OVER	GO:0006412	translation	BIOLOGICAL_PROCESS	7.90594e-06	6.38005e-08	16	39	247	4083
OVER	GO:0044391	ribosomal subunit	CELLULAR_COMPONENT	7.92053e-05	6.92447e-07	7	4	256	4118
OVER	GO:0005622	intracellular anatomical structure	CELLULAR_COMPONENT	9.68009e-05	9.11374e-07	21	86	242	4036
OVER	GO:0009059	macromolecule biosynthetic process	BIOLOGICAL_PROCESS	0.000317005	3.19776e-06	20	86	243	4036
OVER	GO:0003676	nucleic acid binding	MOLECULAR_FUNCTION	0.000346378	3.727e-06	19	79	244	4043
OVER	GO:0019538	protein metabolic process	BIOLOGICAL_PROCESS	0.000347036	3.96746e-06	17	64	246	4058
OVER	GO:0010467	gene expression	BIOLOGICAL_PROCESS	0.000784391	9.49498e-06	18	77	245	4045
OVER	GO:0009074	aromatic amino acid family catabolic process	BIOLOGICAL_PROCESS	0.000896765	1.26645e-05	4	0	259	4122
OVER	GO:0006548	L-histidine catabolic process	BIOLOGICAL_PROCESS	0.000896765	1.26645e-05	4	0	259	4122
OVER	GO:0052805	imidazole-containing compound catabolic process	BIOLOGICAL_PROCESS	0.000896765	1.26645e-05	4	0	259	4122
OVER	GO:0170035	L-amino acid catabolic process	BIOLOGICAL_PROCESS	0.0039003	6.03275e-05	4	1	259	4121
OVER	GO:0015934	large ribosomal subunit	CELLULAR_COMPONENT	0.0039003	6.03275e-05	4	1	259	4121
OVER	GO:0043605	amide catabolic process	BIOLOGICAL_PROCESS	0.0126957	0.000213445	3	0	260	4122
OVER	GO:0006536	glutamate metabolic process	BIOLOGICAL_PROCESS	0.0126957	0.000213445	3	0	260	4122
OVER	GO:0043170	macromolecule metabolic process	BIOLOGICAL_PROCESS	0.0131047	0.000229134	24	161	239	3961
OVER	GO:0170040	proteinogenic amino acid catabolic process	BIOLOGICAL_PROCESS	0.0196592	0.0003834	4	3	259	4119
OVER	GO:0009063	amino acid catabolic process	BIOLOGICAL_PROCESS	0.0196592	0.0003834	4	3	259	4119
OVER	GO:1901606	alpha-amino acid catabolic process	BIOLOGICAL_PROCESS	0.0196592	0.0003834	4	3	259	4119
OVER	GO:0006547	L-histidine metabolic process	BIOLOGICAL_PROCESS	0.035052	0.000730741	4	4	259	4118
OVER	GO:0052803	imidazole-containing compound metabolic process	BIOLOGICAL_PROCESS	0.035052	0.000730741	4	4	259	4118

### Sheet: MEWt_MEbft_Down
Table 4: GO terms enriched in the genes downregulated in bft vs WT in the lumen
Tag	GO Term	GO Name	GO Category	Adj. P-value	P-value	Nr Test	Nr Reference	Not Annot Test	Not Annot Ref
OVER	GO:0006817	phosphate ion transport	BIOLOGICAL_PROCESS	0.044293	8.93604e-05	3	0	194	4188
OVER	GO:0005315	phosphate transmembrane transporter activity	MOLECULAR_FUNCTION	0.044293	8.93604e-05	3	0	194	4188
OVER	GO:0015103	inorganic anion transmembrane transporter activity	MOLECULAR_FUNCTION	0.044293	5.52361e-05	4	2	193	4186
OVER	GO:0015291	secondary active transmembrane transporter activity	MOLECULAR_FUNCTION	0.0462286	0.000124354	4	3	193	4185

### Sheet: MMEWt_MMEbft_Up
Table 4: GO terms enriched in the genes upregulated in bft vs WT in the mucus
Tag	GO Term	GO Name	GO Category	Adj. P-value	P-value	Nr Test	Nr Reference	Not Annot Test	Not Annot Ref
OVER	GO:0032991	protein-containing complex	CELLULAR_COMPONENT	1.59381e-06	1.07183e-09	12	38	93	4242
OVER	GO:1990904	ribonucleoprotein complex	CELLULAR_COMPONENT	1.66785e-06	4.48649e-09	10	25	95	4255
OVER	GO:0003735	structural constituent of ribosome	MOLECULAR_FUNCTION	1.66785e-06	3.26922e-09	10	24	95	4256
OVER	GO:0005198	structural molecule activity	MOLECULAR_FUNCTION	1.66785e-06	4.48649e-09	10	25	95	4255
OVER	GO:0005840	ribosome	CELLULAR_COMPONENT	2.43266e-06	8.17976e-09	10	27	95	4253
OVER	GO:0043228	membraneless organelle	CELLULAR_COMPONENT	5.16343e-06	2.43067e-08	10	31	95	4249
OVER	GO:0043232	intracellular membraneless organelle	CELLULAR_COMPONENT	5.16343e-06	2.43067e-08	10	31	95	4249
OVER	GO:0043229	intracellular organelle	CELLULAR_COMPONENT	1.18699e-05	6.38596e-08	10	35	95	4245
OVER	GO:0043226	organelle	CELLULAR_COMPONENT	1.32154e-05	7.99858e-08	10	36	95	4244
OVER	GO:0019843	rRNA binding	MOLECULAR_FUNCTION	1.87261e-05	1.25932e-07	8	19	97	4261
OVER	GO:0003723	RNA binding	MOLECULAR_FUNCTION	4.58932e-05	3.39493e-07	9	32	96	4248
OVER	GO:0006412	translation	BIOLOGICAL_PROCESS	5.94231e-05	4.79541e-07	10	45	95	4235
OVER	GO:0009059	macromolecule biosynthetic process	BIOLOGICAL_PROCESS	0.000114997	1.00535e-06	13	93	92	4187
OVER	GO:0005622	intracellular anatomical structure	CELLULAR_COMPONENT	0.000119154	1.12183e-06	13	94	92	4186
OVER	GO:0010467	gene expression	BIOLOGICAL_PROCESS	0.00019517	1.96877e-06	12	83	93	4197
OVER	GO:0003676	nucleic acid binding	MOLECULAR_FUNCTION	0.000256129	2.75593e-06	12	86	93	4194
OVER	GO:0044391	ribosomal subunit	CELLULAR_COMPONENT	0.000258	2.94956e-06	5	6	100	4274
OVER	GO:0019538	protein metabolic process	BIOLOGICAL_PROCESS	0.00151395	1.83262e-05	10	71	95	4209
OVER	GO:0043170	macromolecule metabolic process	BIOLOGICAL_PROCESS	0.0020862	2.66562e-05	15	170	90	4110
OVER	GO:0015934	large ribosomal subunit	CELLULAR_COMPONENT	0.00958163	0.000128872	3	2	102	4278
OVER	GO:0044238	primary metabolic process	BIOLOGICAL_PROCESS	0.0237112	0.000334859	19	319	86	3961
OVER	GO:0009058	biosynthetic process	BIOLOGICAL_PROCESS	0.0446081	0.000659972	14	206	91	4074

### Sheet: MMEWt_Mmebft_Down
Table 6: GO terms enriched in the genes Downregulated in bft vs WT in the mucus
